# P2X2 receptor subunit interfaces are missense variant hotspots where mutations tend to increase apparent ATP affinity

**DOI:** 10.1101/2021.03.26.436616

**Authors:** Federica Gasparri, Debayan Sarkar, Sarune Bielickaite, Mette Homann Poulsen, Alexander Sebastian Hauser, Stephan Alexander Pless

## Abstract

**Background and Purpose:** P2X receptors (P2XRs) are trimeric ligand-gated ion channels (LGICs) that open a cation-selective pore in response to ATP binding to their large extracellular domain (ECD). The seven known P2XR subtypes can assemble as homo- or heterotrimeric complexes and contribute to numerous physiological functions, including nociception, inflammation and hearing. The overall structure of P2XRs is well established, but little is known about the spectrum and prevalence of human genetic variations and the functional implications in specific domains.

**Experimental Approach:** Here we examine the impact of P2X2 receptor (P2X2R) inter-subunit interface missense variants identified in the human population or through structural predictions. We test both single and double mutants through electrophysiological and biochemical approaches.

**Key results:** We demonstrate that predicted ECD inter-subunit interfaces display a higher-than-expected density of missense variations and that the majority of mutations that disrupt putative inter-subunit interactions result in channels with higher apparent ATP affinity. Lastly, we show that double mutants at the subunit interface show significant energetic coupling, especially if located in close proximity.

**Conclusions and Implications:** We provide the first structural mapping of the mutational burden across the human population in a LGIC and show that the density of missense mutations is constrained between protein domains, indicating evolutionary selection at the domain level. Our data may indicate that, unlike other LGICs, P2X2Rs have evolved an intrinsically high threshold for activation, possibly to allow for additional modulation or as a cellular protection mechanism against overstimulation.

**Bullet point summary:**

‘What is already known’:

- P2X2 receptors are ATP-activated ion channels implicated in hearing and nociceptice pathways
‘What this study adds’:

- A structural mapping of missense variants observed in the human population
- We identify the intersubunit-interface as a variant hotspot and decipher functional impact of mutations
‘Clinical significance’:

- The development of both inhibitors and activators of P2X2 receptor function may be required
