## Supplementary material for "P2X2 receptor subunit interfaces are missense variant hotspots where mutations tend to increase apparent ATP affinity": Table S2

### Sheet: Genetic Variations
rsIDs	Protein Consequence	Transcript Consequence	Allele Count	Allele Frequency	Domains	Position tested
rs140717688	p.Ser296Leu	c.887C>T	17	0.000111717	ECD	x
rs372363857	p.Arg315His	c.944G>A	11	7.2317e-05	ECD	x
rs147592928	p.Arg324His	c.971G>A	10	6.5716e-05	ECD	x
rs761180947	p.Arg315Cys	c.943C>T	8	5.25783e-05	ECD	x
rs201472876	p.Arg286Trp	c.856C>T	8	5.25652e-05	ECD	x
rs762568711	p.Arg324Cys	c.970C>T	6	3.94311e-05	ECD	x
rs148198140	p.Arg286Gln	c.857G>A	4	2.6295e-05	ECD	x
rs752100041	p.Glu75Lys	c.223G>A	4	2.6312e-05	ECD	x
rs1404170850	p.Gly104Ala	c.311G>C	3	1.97195e-05	ECD	x
rs1443480855	p.Tyr306Asn	c.916T>A	2	1.31596e-05	ECD	x
rs771795205	p.Asn300Ser	c.899A>G	2	1.31425e-05	ECD	x
	p.Gly104Arg	c.310G>A	1	6.57428e-06	ECD	x
rs1395302805	p.Tyr306Cys	c.917A>G	1	6.57583e-06	ECD	x
rs143664462	p.Glu71Lys	c.211G>A	230	0.00151294	ECD
rs142844880	p.Gln164Arg	c.491A>G	140	0.000920483	ECD
rs115331525	p.Lys308Glu	c.922A>G	70	0.000460326	ECD
rs571646540	p.Cys21Tyr	c.62G>A	58	0.000385874	TM
rs150293706	p.Thr316Met	c.947C>T	58	0.000381158	ECD
rs148054613	p.Pro384Leu	c.1151C>T	46	0.000302226	I
rs199955493	p.Glu455Lys	c.1363G>A	29	0.000190581	I
rs1212494134	p.Thr190Met	c.569C>T	27	0.000177445	ECD
rs140087499	p.Arg409Cys	c.1225C>T	27	0.000177354	I
rs201474543	p.Gly322Arg	c.964G>A	20	0.000131454	ECD
rs368231244	p.Ala459Val	c.1376C>T	18	0.000118241	I
rs369100205	p.Gln470Arg	c.1409A>G	17	0.000111686	I
rs777827527	p.Ala256Glu	c.767C>A	15	9.85701e-05	ECD
rs143626910	p.Phe378Ser	c.1133T>C	13	8.54678e-05	I
rs149982621	p.Phe243Leu	c.727T>C	13	8.54499e-05	ECD
rs775913281	p.Ile362Ser	c.1085T>G	12	7.88747e-05	TM
rs202099523	p.Arg225Gly	c.673C>G	11	7.2279e-05	ECD
rs199712315	p.Gly407Ser	c.1219G>A	11	7.22752e-05	I
rs772221200	p.Arg409His	c.1226G>A	9	5.91281e-05	I
rs116100744	p.Ile325Thr	c.974T>C	9	5.91436e-05	ECD
rs115260724	p.Arg437Gln	c.1310G>A	8	5.25783e-05	I
rs775460016	p.Val352Ile	c.1054G>A	8	5.25783e-05	TM
rs773934258	p.His375Arg	c.1124A>G	8	5.25638e-05	I
rs755760731	p.Glu405Lys	c.1213G>A	8	5.25583e-05	I
rs374200273	p.Asp412His	c.1234G>C	8	5.25527e-05	I
rs369473481	p.Arg19Gln	c.56G>A	7	4.65754e-05	TM
rs764001111	p.Asp379Gly	c.1136A>G	7	4.60121e-05	I
rs1001134980	p.Ser232Phe	c.695C>T	7	4.59873e-05	ECD
rs760963996	p.Gly249Arg	c.745G>A	7	4.59861e-05	ECD
rs754447386	p.Met149Thr	c.446T>C	6	4.11359e-05	ECD
rs1005850083	p.Lys168Arg	c.503A>G	6	3.94348e-05	ECD
rs368368224	p.Gln425His	c.1275A>C	6	3.94337e-05	I
rs200711869	p.Glu411Lys	c.1231G>A	6	3.94177e-05	I
rs1280267333	p.Gly153Ser	c.457G>A	5	3.28753e-05	ECD
rs879315490	p.Met191Thr	c.572T>C	5	3.28671e-05	ECD
rs548457571	p.Cys382Arg	c.1144T>C	5	3.28571e-05	I
rs370189963	p.Thr383Met	c.1148C>T	5	3.28532e-05	I
rs556494905	p.Arg397Cys	c.1189C>T	5	3.28433e-05	I
rs747061410	p.Val261Asp	c.782T>A	4	2.63265e-05	ECD
rs768000181	p.Val327Ile	c.979G>A	4	2.62902e-05	ECD
rs755843325	p.His209Tyr	c.625C>T	4	2.62822e-05	ECD
rs773590042	p.Tyr373Phe	c.1118A>T	4	2.62819e-05	I
rs201108603	p.Gly213Asp	c.638G>A	4	2.62802e-05	ECD
rs780589773	p.Lys32Met	c.95A>T	3	2.01113e-05	TM
rs780770339	p.Ala4Val	c.11C>T	3	1.99105e-05	I
rs1165633659	p.Phe303Leu	c.907T>C	3	1.97394e-05	ECD
rs771356090	p.Gly334Glu	c.1001G>A	3	1.97319e-05	ECD
rs1263659153	p.Ile244Val	c.730A>G	3	1.97296e-05	ECD
rs201485923	p.Phe366Ser	c.1097T>C	3	1.9728e-05	I
rs770518108	p.Tyr235Cys	c.704A>G	3	1.97187e-05	ECD
rs1488591899	p.Pro193Ala	c.577C>G	3	1.97163e-05	ECD
rs1213601122	p.Val372Ile	c.1114G>A	3	1.97148e-05	I
rs774485135	p.Met367Ile	c.1101G>C	3	1.97143e-05	I
rs933215158	p.Arg130Lys	c.389G>A	3	1.97138e-05	ECD
rs1322093137	p.Asp180Asn	c.538G>A	3	1.97119e-05	ECD
rs116421542	p.Ala432Gly	c.1295C>G	3	1.97078e-05	I
rs1476809388	p.Ile325Met	c.975T>G	2	1.31446e-05	ECD
rs114151103	p.Asp379Asn	c.1135G>A	2	1.31409e-05	I
rs141857771	p.Arg397His	c.1190G>A	2	1.31373e-05	I
rs771356090	p.Gly334Val	c.1001G>T	2	1.31546e-05	ECD
rs150826932	p.Pro193Leu	c.578C>T	2	1.31442e-05	ECD
	p.Val48Met	c.142G>A	2	1.35201e-05	TM
rs748249759	p.Val35Leu	c.103G>C	2	1.33742e-05	TM
rs1232778680	p.Gly20Ser	c.58G>A	2	1.32996e-05	TM
rs762889627	p.Arg16Pro	c.47G>C	2	1.32926e-05	TM
rs768809175	p.Gly11Arg	c.31G>C	2	1.32843e-05	I
rs1222699160	p.Ser66Asn	c.197G>A	2	1.31551e-05	ECD
rs1279689415	p.Thr312Ala	c.934A>G	2	1.31546e-05	ECD
	p.Phe187Leu	c.559T>C	2	1.31508e-05	ECD
rs1378517657	p.Pro177Thr	c.529C>A	2	1.31468e-05	ECD
rs1211507168	p.Ser445Phe	c.1334C>T	2	1.31447e-05	I
rs1423738254	p.Cys125Tyr	c.374G>A	2	1.31442e-05	ECD
rs1335122722	p.Asp233Asn	c.697G>A	2	1.3143e-05	ECD
rs775913429	p.Ala216Thr	c.646G>A	2	1.31422e-05	ECD
rs781698979	p.Val160Ala	c.479T>C	2	1.3142e-05	ECD
rs896555087	p.Arg218Leu	c.653G>T	2	1.31408e-05	ECD
rs1309414461	p.Thr365Ile	c.1094C>T	2	1.31399e-05	TM
rs1187819303	p.Thr227Met	c.680C>T	2	1.31387e-05	ECD
rs1194935507	p.Pro418Leu	c.1253C>T	2	1.31375e-05	I
rs541181992	p.Ser416Arg	c.1248C>A	2	1.31359e-05	I
	p.Glu103Ala	c.308A>C	1	6.5997e-06	ECD
rs1405704906	p.Val92Met	c.274G>A	1	6.57722e-06	ECD
	p.Lys200Asn	c.600G>C	1	6.57168e-06	ECD
	p.Lys308Asn	c.924G>C	1	6.57212e-06	ECD
rs755446993	p.Thr190Ala	c.568A>G	1	6.57272e-06	ECD
rs1329997785	p.Ala256Thr	c.766G>A	1	6.57168e-06	ECD
rs1042398570	p.Arg225Pro	c.674G>C	1	6.5716e-06	ECD
rs940571411	p.Arg19Gly	c.55C>G	1	6.65327e-06	TM
	p.Gln425Lys	c.1273C>A	1	6.56858e-06	I
rs1217865324	p.Met191Ile	c.573G>A	1	6.57393e-06	ECD
rs780589773	p.Lys32Arg	c.95A>G	1	6.70376e-06	TM
rs760899409	p.Gly334Arg	c.1000G>A	1	6.58007e-06	ECD
rs1213601122	p.Val372Phe	c.1114G>T	1	6.5716e-06	I
rs1218881312	p.Thr312Ile	c.935C>T	1	6.57142e-06	ECD
	p.Pro177Ala	c.529C>G	1	6.57341e-06	ECD
rs1243244611	p.Pro177Leu	c.530C>T	1	6.57272e-06	ECD
	p.Pro177Arg	c.530C>G	1	6.57272e-06	ECD
	p.Asp233His	c.697G>C	1	6.57151e-06	ECD
	p.Val160Met	c.478G>A	1	6.57004e-06	ECD
rs1490904423	p.Leu147Arg	c.440T>G	1	6.86549e-06	ECD
rs1220456657	p.Leu147Val	c.439C>G	1	6.8067e-06	ECD
rs775265363	p.Leu44Val	c.130C>G	1	6.74482e-06	TM
rs747266387	p.Arg40Cys	c.118C>T	1	6.71736e-06	TM
rs766964714	p.Arg46His	c.137G>A	1	6.71655e-06	TM
rs778028145	p.Arg39Trp	c.115C>T	1	6.71267e-06	TM
rs1344834715	p.Gly42Glu	c.125G>A	1	6.6955e-06	TM
	p.Gly42Ala	c.125G>C	1	6.6955e-06	TM
rs754340878	p.Val33Met	c.97G>A	1	6.67869e-06	TM
rs756505870	p.Glu29Lys	c.85G>A	1	6.67325e-06	TM
rs750081606	p.Leu25Ile	c.73C>A	1	6.65646e-06	TM
rs1194591563	p.Arg15Gln	c.44G>A	1	6.64849e-06	TM
	p.Ala14Ser	c.40G>T	1	6.64505e-06	I
	p.Ala14Thr	c.40G>A	1	6.64505e-06	I
rs1294719479	p.Ala14Val	c.41C>T	1	6.64496e-06	I
rs751112633	p.Ala3Ser	c.7G>T	1	6.64337e-06	I
rs897663807	p.Ser106Gly	c.316A>G	1	6.59805e-06	ECD
	p.Ser106Arg	c.318C>G	1	6.57514e-06	ECD
rs1174191721	p.Asp141Asn	c.421G>A	1	6.59048e-06	ECD
rs1217541785	p.Ile111Thr	c.332T>C	1	6.58198e-06	ECD
rs777322684	p.Asn133Asp	c.397A>G	1	6.58094e-06	ECD
rs201946408	p.Asn133Lys	c.399C>A	1	6.5735e-06	ECD
rs769315673	p.Pro102Leu	c.305C>T	1	6.58077e-06	ECD
	p.Lys83Arg	c.248A>G	1	6.57981e-06	ECD
	p.Ile262Val	c.784A>G	1	6.57895e-06	ECD
rs561894191	p.Ser337Gly	c.1009A>G	1	6.57808e-06	ECD
rs1231060654	p.Val82Ile	c.244G>A	1	6.57748e-06	ECD
rs1318988782	p.Glu69Lys	c.205G>A	1	6.57713e-06	ECD
rs1421005550	p.Asp289Gly	c.866A>G	1	6.57713e-06	ECD
rs116655914	p.Asp326Gly	c.977A>G	1	6.57618e-06	ECD
rs970612038	p.Asp326His	c.976G>C	1	6.5722e-06	ECD
rs1470098705	p.Thr169Pro	c.505A>C	1	6.57531e-06	ECD
rs1477570064	p.Val143Met	c.427G>A	1	6.57505e-06	ECD
rs779626821	p.Gly105Asp	c.314G>A	1	6.57488e-06	ECD
rs779626821	p.Gly105Val	c.314G>T	1	6.57488e-06	ECD
	p.Leu198His	c.593T>A	1	6.57488e-06	ECD
	p.Phe228Ser	c.683T>C	1	6.57454e-06	ECD
rs926889066	p.Phe228Tyr	c.683T>A	1	6.57454e-06	ECD
	p.Val114Phe	c.340G>T	1	6.57428e-06	ECD
rs756154743	p.Lys305Glu	c.913A>G	1	6.57419e-06	ECD
rs756154743	p.Lys305Gln	c.913A>C	1	6.57419e-06	ECD
rs778595438	p.Glu115Asp	c.345G>T	1	6.57376e-06	ECD
rs561154892	p.Ile203Thr	c.608T>C	1	6.57358e-06	ECD
rs1406523346	p.His118Asn	c.352C>A	1	6.57307e-06	ECD
rs1300334539	p.Asn194Asp	c.580A>G	1	6.57307e-06	ECD
rs773157753	p.Ile441Leu	c.1321A>C	1	6.57307e-06	I
rs1335340034	p.Gly311Asp	c.932G>A	1	6.57307e-06	ECD
rs1206194739	p.Val184Ile	c.550G>A	1	6.57289e-06	ECD
	p.Gly174Ser	c.520G>A	1	6.57272e-06	ECD
rs780860942	p.Asp360Asn	c.1078G>A	1	6.5722e-06	TM
rs202138002	p.Gly353Arg	c.1057G>A	1	6.57203e-06	TM
rs139357505	p.Ile328Thr	c.983T>C	1	6.57203e-06	ECD
rs1368201924	p.Glu171Lys	c.511G>A	1	6.57203e-06	ECD
rs1314648954	p.Ala346Val	c.1037C>T	1	6.57194e-06	TM
rs1441268023	p.Gln424His	c.1272A>T	1	6.5716e-06	I
	p.Leu364Pro	c.1091T>C	1	6.57151e-06	TM
rs1349107834	p.Lys371Asn	c.1113G>T	1	6.57142e-06	I
rs756566127	p.Val329Ala	c.986T>C	1	6.57134e-06	ECD
	p.Gly181Arg	c.541G>A	1	6.57125e-06	ECD
	p.Gly181Arg	c.541G>C	1	6.57125e-06	ECD
rs752766258	p.Thr350Ile	c.1049C>T	1	6.57117e-06	TM
rs1281596429	p.Thr314Ile	c.941C>T	1	6.57099e-06	ECD
	p.Arg302Thr	c.905G>C	1	6.57099e-06	ECD
rs1040866936	p.Gly420Ser	c.1258G>A	1	6.57091e-06	I
rs1441732800	p.Cys170Tyr	c.509G>A	1	6.57082e-06	ECD
rs1182169219	p.Leu288Arg	c.863T>G	1	6.57065e-06	ECD
rs757589735	p.Gly157Arg	c.469G>A	1	6.57065e-06	ECD
	p.Gly157Ala	c.470G>C	1	6.5703e-06	ECD
rs1278820297	p.His330Tyr	c.988C>T	1	6.57065e-06	ECD
rs1381392334	p.Glu246Asp	c.738G>C	1	6.57056e-06	ECD
rs553849528	p.Ser388Pro	c.1162T>C	1	6.57056e-06	I
	p.Pro237Ser	c.709C>T	1	6.57056e-06	ECD
rs373803068	p.Gln401Pro	c.1202A>C	1	6.57047e-06	I
rs1402757753	p.Ala453Thr	c.1357G>A	1	6.57039e-06	I
rs776287649	p.Met448Ile	c.1344G>A	1	6.57039e-06	I
rs114874649	p.Val245Met	c.733G>A	1	6.57039e-06	ECD
rs1045973450	p.Ile318Met	c.954C>G	1	6.57039e-06	ECD
	p.Ser297Leu	c.890C>T	1	6.57013e-06	ECD
rs767470753	p.Asp273Tyr	c.817G>T	1	6.56996e-06	ECD
rs1593684649	p.Ser374Asn	c.1121G>A	1	6.56987e-06	I
rs1243349754	p.Cys159Tyr	c.476G>A	1	6.56987e-06	ECD
rs759939326	p.Gly400Arg	c.1198G>C	1	6.5697e-06	I
rs1353166905	p.Pro434Ser	c.1300C>T	1	6.56961e-06	I
rs778495685	p.Pro281Ser	c.841C>T	1	6.56944e-06	ECD
rs1477199641	p.Leu274Pro	c.821T>C	1	6.56944e-06	ECD
	p.Ser390Gly	c.1168A>G	1	6.56935e-06	I
rs564037943	p.Pro431Ser	c.1291C>T	1	6.56901e-06	I
rs1358975414	p.Leu468Phe	c.1404G>C	1	6.56875e-06	I
rs781121767	p.Leu468Val	c.1402T>G	1	6.56858e-06	I
rs772308854	p.Pro392Ser	c.1174C>T	1	6.56832e-06	I
rs572316980	p.Gln413His	c.1239G>C	1	6.56806e-06	I
